# Exposure to complex mixtures of urban sediments containing Tyre and Road Wear Particles (TRWPs) increases the germ-line mutation rate in *Chironomus riparius*

**DOI:** 10.1101/2024.10.17.618802

**Authors:** Lorenzo Rigano, Markus Schmitz, Volker Linnemann, Martin Krauss, Henner Hollert, Markus Pfenninger

## Abstract

Tyre and road wear particles (TRWPs) are a significant yet often underestimated source of environmental pollution, contributing to the accumulation of microplastics and a complex mixture of contaminants in both terrestrial and aquatic ecosystems. Despite their prevalence, the long-term evolutionary effects of TRWPs, beyond their immediate toxicity, remain largely unknown. In this study, we assessed mutagenicity in the non-biting midge *Chironomus riparius*, upon exposure to urban sediment collected from a runoff sedimentation basin. To assess the extent of mutagenic effects over multiple generations, we combined the urban sediment exposure model with short-term mutation accumulation lines (MALs) and subsequent whole genome sequencing (WGS). Our results reveal that the exposure to urban sediment significantly increases mutation rates compared to control groups by 50%, independent of concentration (0.5% and 10%). To infer potential causal processes, we conducted a comparative analysis with known mutational spectra from experiments with other studies. This comparison showed that the mutation profiles induced by urban sediment clearly clustered with those caused by Benzo[a]Pyrene (BaP), a known polycyclic aromatic hydrocarbon (PAH). A comprehensive chemical characterization of the sediment confirmed a considerable impact of road runoff and traffic-related contamination, including PAHs of primarily petrogenic origin. This suggests that PAH-like compounds present in urban sediments may play a significant role in the observed mutagenic effects. Our study shows that urban sediments influence mutation rates and alter mutational spectra in exposed organisms, potentially compromising genomic stability and shaping evolutionary trajectories. Additionally, we show that comparatively analysing mutational spectra may provide valuable insights into mutational processes. These genetic changes may have profound long-term effects on population dynamics and ecosystem health, underscoring the importance of understanding the evolutionary consequences of environmental pollution.
