## Supplementary Infos for "Exposure to complex mixtures of urban sediments containing Tyre and Road Wear Particles (TRWPs) increases the germ-line mutation rate in *Chironomus riparius*"

### Sheet: Data
Sample	CSs (10-42)	Mutations	Generations	Mutations / Generations * Css	Treatment:	No. of Callable Sites:	No. of SNM:	Gen. Pass.:	Mean µ Rate:
05_10	154111668	3	5	3.89328e-09	Control	1.61045e+08	27	60	2.79426e-09
05_11	159346577	2	5	2.51025e-09	0.5% TRWPs	137847045	38	67	4.11445e-09
05_12	157961408	3	5	3.7984e-09	10% TRWPs	1.45984e+08	42	68	4.23092e-09
05_13	134281400	5	5	7.44705e-09
05_14	158951324	3	5	3.77474e-09		9662680940
05_15	144910307	2	5	2.76033e-09		9235752015
05_1	152561491	2	5	2.62189e-09		9.92692e+09
05_2	150502027	6	5	7.97331e-09
05_3	164291143	0	5	0
05_4	116093836	0	5	0
05_5	164000909	2	5	2.43901e-09
05_6	105965968	6	5	1.13244e-08
05_7	158616596	4	5	5.04361e-09
05_9	8263976	0	2	0
10_10	153800594	4	5	5.20154e-09
10_11	147201933	3	5	4.07603e-09
10_12	130084354	2	3	5.12488e-09
10_13	144111834	2	5	2.77562e-09
10_14	161636650	5	5	6.18672e-09
10_15	137659067	3	5	4.35859e-09
10_1	160181031	1	5	1.24859e-09
10_2	159783498	0	5	0
10_4	161519491	9	5	1.11442e-08
10_5	137514864	1	5	1.45439e-09
10_6	154382373	3	5	3.88645e-09
10_7	161080018	2	5	2.48324e-09
10_8	71513086	3	5	8.39007e-09
10_9	163309270	4	5	4.89868e-09
Ct_11	148008239	5	5	6.75638e-09
Ct_12	163408854	3	5	3.67177e-09
Ct_13	163322480	0	5	0
Ct_14	164382721	2	5	2.43335e-09
Ct_15	163479886	0	5	0
Ct_1	160257658	7	5	8.73593e-09
Ct_2	159085296	0	5	0
Ct_3	162087214	1	5	1.2339e-09
Ct_4	158185707	5	5	6.32168e-09
Ct_6	164438157	1	5	1.21626e-09
Ct_7	162593670	3	5	3.69018e-09
Ct_9	163286306	0	5	0
		107

### Sheet: Spectrum
Treatment:	Transitions:		Transversions:
	G<>A	C<>T	A<>C	C<>G	A<>T	G<>T
Control	7	9	3	1	5	2
0.5% TRWPs	10	7	1	3	11	6
10% TRWPs	11	7	9	2	8	5

### Sheet: All TsTv
Treatment:	Transitions:		Transversions:					Gen.pass.*call.sites
	G<>A	C<>T	A<>C	C<>G	A<>T	G<>T
Control	7.24437e-10	9.31419e-10	3.10473e-10	1.03491e-10	5.17455e-10	2.06982e-10		9662680940
0.5% TRWPs	1.08275e-09	7.57924e-10	1.08275e-10	3.24825e-10	1.19102e-09	6.49649e-10		9235752015
10% TRWPs	1.1081e-09	7.05153e-10	9.06625e-10	2.01472e-10	8.05889e-10	5.03681e-10		9.92692e+09
Control	6.81818e-10	1.47727e-09	1.13636e-10	0	5.68182e-10	0		8800000000
10 μg/L BaP	6.81818e-10	1.47727e-09	1.13636e-10	1.13636e-10	1.13636e-10	1.13636e-10		8800000000
100 μg/L BaP	1.17647e-09	1.71123e-09	0	0	3.20856e-10	2.13904e-10		9350000000
Control	1.09923e-09	3.45474e-09	3.14067e-10	3.14067e-10	4.711e-10	1.57033e-10		6368068450
32 µg/L Cd	2.04525e-09	1.67339e-09	1.85932e-10	0	7.43729e-10	5.57797e-10		5378305040
12°C	3.92377e-09	5.60538e-09	1.12108e-09	5.60538e-10	1.68161e-09	0		1784000000
14°C	1.24023e-09	2.48047e-09	1.24023e-09	0	0	1.24023e-09		806300000
17°C	8.30737e-10	8.30737e-10	2.07684e-10	6.23053e-10	1.03842e-09	6.23053e-10		4815000000
20°C	1.73228e-09	1.10236e-09	6.29921e-10	4.72441e-10	2.04724e-09	6.29921e-10		6350000000
23°C	3.47222e-09	4.73485e-09	6.31313e-10	6.31313e-10	1.57828e-09	6.31313e-10		3168000000
26°C	7.81937e-09	5.86453e-09	9.77422e-10	9.77422e-10	5.86453e-09	4.88711e-10		2046200000

### Sheet: Chemical data
compound	concentration	class		Tire rubber additives and wastewater chemicals measured in organic extract using LC-HRMS/MS			PAHs and MKW measured in naive, freeze-dried dust using GC-MS
Tris(1-chloro-2-propyl)phosphate	20210.6	polymer_additive		Name	µg/Kg SEQ	Share of total contaminant load	Name	µg/Kg SEQ	Share of total contaminant load
2-Ethylhexyldiphenylphosphate	11487.1	polymer_additive		Tris(1-chloro-2-propyl)phosphate	20210.6	0.0002299	Low molecular weight PAHS
Dimethylphthalate	7431.21	polymer_additive		2-Ethylhexyldiphenylphosphate	11487.1	0.00013067	Naphthalin	24.3333	2.8e-07
Triethylphosphate	5323.52	polymer_additive		Dodecylbenzenesulfonic acid	11077.3	0.00012601	Acenaphthylen	10.0333	1.1e-07
1,3-Diphenylguanidine	3135.23	polymer_additive		Dimethylphthalate	7431.21	8.453e-05	Acenaphthen	16	1.8e-07
Bisphenol A	2499.27	polymer_additive		Triethylphosphate	5323.52	6.056e-05	Fluoren	22.3333	2.5e-07
Diisoheptyl phthalate	1718.59	polymer_additive		Didecyldimethylammonium	4037.95	4.593e-05	Phenanthren	545	6.2e-06
Dicyclohexylphthalate	942.107	polymer_additive		Benzyldimethyldodecylammonium	3787.14	4.308e-05	Anthracen	166.667	1.9e-06
2-Benzothiazolesulfonic acid	817.671	polymer_additive		1,3-Diphenylguanidine	3135.23	3.566e-05	High molecular weight PAHS
Cyclohexylamine	735.291	polymer_additive		Bisphenol A	2499.27	2.843e-05	Fluoranthen	< 1,0	NA
Benzothiazole	669.926	polymer_additive		Benzyldimethyltetradecylammonium	2188.47	2.489e-05	Pyren	< 1,0	NA
Tri(butoxyethyl)phosphate	651.092	polymer_additive		Diisoheptyl phthalate	1718.59	1.955e-05	Benz(a)anthracen	673.333	7.66e-06
2-Hydroxybenzothiazole	593.113	polymer_additive		Dicyclohexylphthalate	942.11	1.072e-05	Chrysen	< 1,0	NA
Bis(2-ethylhexyl)phosphate	416.753	polymer_additive		2-Benzothiazolesulfonic acid	817.67	9.3e-06	Benzo(b)fluoranthen	1200	1.365e-05
4-Cumylphenol	409.598	polymer_additive		Cyclohexylamine	735.29	8.36e-06	Benzo(k)fluoranthen	< 1,0	NA
Diphenylphosphate	377.686	polymer_additive		Methylparaben	703.46	8e-06	Benzo(a)pyren	< 1,0	NA
N,N-Dimethyltetradecylamine	337.318	polymer_additive		Benzyldimethylhexadecylammonium	697.72	7.94e-06	Indeno(1,2,3,c,d)pyren	180	2.05e-06
UV-320	166.669	polymer_additive		Benzothiazole	669.93	7.62e-06	Dibenz(a,h)anthracen	89.6667	1.02e-06
Dicyclohexylamine	159.862	polymer_additive		Tri(butoxyethyl)phosphate	651.09	7.41e-06	Benzo(g,h,i)perylen	1090	1.24e-05
Triphenylphosphate	129.699	polymer_additive		Lauryl diethanolamide	627.69	7.14e-06	SUM PAHs	4017.37	4.57e-05
1,3-Diphenylurea	128.894	polymer_additive		Genistein	608.16	6.92e-06
6PPD-quinone	112.194	polymer_additive		2-Hydroxybenzothiazole	593.11	6.75e-06	Mineral Oil index	983.3	1.119e-05
Bisphenol F	108.504	polymer_additive		N,N-Dimethyldodecylamine	556.85	6.33e-06
Tricresylphosphate	106.495	polymer_additive		Bis(2-ethylhexyl)phosphate	416.75	4.74e-06	Metals and Elements measured in naive, freeze-dried dust using ICP-MS
Octabenzone	93.1294	polymer_additive		4-Cumylphenol	409.6	4.66e-06	Name	µg/Kg SEQ	Share of total contaminant load
Di-n-pentylphthalate	60.4727	polymer_additive		N-Methyldodecylamine	384.33	4.37e-06	Cd	2266.67	2.578e-05
N-isopropyl-N-phenyl-p-phenylenediamine	59.273	polymer_additive		Diphenylphosphate	377.69	4.3e-06	Cr	72833.3	0.0008285
Hexabromocyclododecane	55.1736	polymer_additive		N,N-Dimethyltetradecylamine	337.32	3.84e-06	Cu	144000	0.00163803
p-Toluenesulfonamide	48.3099	polymer_additive		Uvinul A Plus	212.69	2.42e-06	Ni	37233.3	0.00042354
Tri-n-butyl citrate	46.4094	polymer_additive		Dioctylsulfosuccinate	188.62	2.15e-06	Pb	127533	0.00145072
Dihexyl phthalate	45.2272	polymer_additive		Dicyclohexyl sulfosuccinate	173.74	1.98e-06	Zn	1.74333e+06	0.0198308
Irganox 1098	35.1936	polymer_additive		UV-320	166.67	1.9e-06	Ca	35866667	0.407991
N-Cyclohexyl-2-benzothiazole-amine	34.6752	polymer_additive		Piperine	166.47	1.89e-06	Mg	7.17667e+06	0.0816362
Tributylamine	32.7624	polymer_additive		Tetradecylsulfate	162.51	1.85e-06	K	2960000	0.0336707
1-Cyclohexyl-3-phenylurea	31.5433	polymer_additive		Dicyclohexylamine	159.86	1.82e-06	Na	114000	0.00129677
1-Naphthol	26.0039	polymer_additive		Triphenylphosphate	129.7	1.48e-06	Fe	19533333	0.222196
Hexa(methoxymethyl)melamine	20.1638	polymer_additive		1,3-Diphenylurea	128.89	1.47e-06	As	10730	0.00012206
2-Naphthalene sulfonic acid	18.7418	polymer_additive		6PPD-quinone	112.19	1.28e-06	S	4.07333e+06	0.0463351
Bisphenol E	18.1684	polymer_additive		Bisphenol F	108.5	1.23e-06	Ti	859000	0.00977131
Bisphenol Z	12.7042	polymer_additive		Tricresylphosphate	106.5	1.21e-06	Hg	172.667	1.96e-06
Tetrabutylammonium	12.3447	polymer_additive		Octabenzone	93.13	1.06e-06	Se	1080	1.229e-05
Bisphenol G	11.092	polymer_additive		Perfluorotetradecanoic acid	85.19	9.7e-07	Mn	594667	0.00676446
Dicyclohexylurea	9.37505	polymer_additive		Caffeine	79.85	9.1e-07	P	1.43667e+06	0.0163424
Fenuron	8.85304	polymer_additive		Nicotine	76.25	8.7e-07	Al	13066667	0.148636
Benzimidazole	8.65736	polymer_additive		Hexadecyltrimethylammonium	73.5	8.4e-07
1,3-Di-o-tolylguanidine	7.1115	polymer_additive		Decylsulfate	64.43	7.3e-07	Sum Heavy Metals	21671436	0.246517
2-Isopropylthioxanthone	6.90164	polymer_additive		Di-n-pentylphthalate	60.47	6.9e-07	Sum Road Salts	46117333	0.524595
2(4-morpholinyl)benzothiazole	5.43816	polymer_additive		N-isopropyl-N-phenyl-p-phenylenediamine	59.27	6.7e-07
Tripropylamine	2.95662	polymer_additive		Hexabromocyclododecane	55.17	6.3e-07	Organic Carbon & Tire Rubber Content measured in naive, freeze-dried dust
Perfluorotetradecanoic acid	85.1909	PFAS		Denatonium	52.7	6e-07	Parameter	value
Perfluorododecanoic acid	50.1789	PFAS		Perfluorododecanoic acid	50.18	5.7e-07	TOC400 (%C)	11.9
Perfluorooctanesulfonic acid	3.36697	PFAS		p-Toluenesulfonamide	48.31	5.5e-07	ROC (%C)	< 0,1
Acetochlor	31.3589	pesticide		Tri-n-butyl citrate	46.41	5.3e-07	TIC900 (%C)	2.3
Simazine 2-Hydroxy	23.7028	pesticide		Dihexyl phthalate	45.23	5.1e-07	TOC-Solid (g/kg C mT)	124.333
Prosulfocarb	17.0073	pesticide		Norharmane	44.73	5.1e-07	max. possible tire rubber content (%)	0.52
Propiconazole	15.4252	pesticide		5-Methyl-1H-benzotriazole	42.55	4.8e-07	tire rubber (g/Kg SEQ)	5.2
4-Isopropylaniline	10.4629	pesticide
Imazalil	10.2386	pesticide		Sum chemicals	85218.9	0.00096938
Propoxur	8.51773	pesticide
Terbuthylazine-2-hydroxy	7.55495	pesticide		Sum total contamination ( µg/Kg SEQ)	8.79104e+07
Thiabendazole	6.34451	pesticide		in g/Kg SEQ	87.9104
Diflubenzuron	6.05551	pesticide
Pymetrozine	5.04063	pesticide
Boscalid	4.63625	pesticide
Bitertanol	4.39274	pesticide
Mandipropamid	4.08363	pesticide
Fludioxonil	3.34536	pesticide
Tebuconazole	2.47344	pesticide
Imidacloprid	1.96385	pesticide
Prothioconazole-desthio	1.95386	pesticide
Cyprodinil	1.51661	pesticide
Dodecylbenzenesulfonic acid	11077.3	personal_care_and_household
Methylparaben	703.457	personal_care_and_household
Lauryl diethanolamide	627.691	personal_care_and_household
N,N-Dimethyldodecylamine	556.849	personal_care_and_household
N-Methyldodecylamine	384.328	personal_care_and_household
Uvinul A Plus	212.691	personal_care_and_household
Dioctylsulfosuccinate	188.617	personal_care_and_household
Dicyclohexyl sulfosuccinate	173.736	personal_care_and_household
Tetradecylsulfate	162.505	personal_care_and_household
Decylsulfate	64.4274	personal_care_and_household
Denatonium	52.7013	personal_care_and_household
5-Methyl-1H-benzotriazole	42.5521	personal_care_and_household
Dodecyl sulfate	39.1473	personal_care_and_household
Avobenzone	36.9629	personal_care_and_household
1H-Benzotriazole	25.1568	personal_care_and_household
N,N-Dimethyldecylamine	24.9901	personal_care_and_household
Amidosulfobetaine-14	23.4113	personal_care_and_household
Benzophenone-3	17.418	personal_care_and_household
Octyl-methoxycinnamate	14.6931	personal_care_and_household
Ethylparaben	13.3021	personal_care_and_household
N-Lauroylethanolamine	9.92241	personal_care_and_household
5-Chlorobenzotriazole	5.23782	personal_care_and_household
Etocrylene	4.39336	personal_care_and_household
Acridine	37.5755	intermediate
Quinoline	28.507	intermediate
Michler's ketone	3.74169	intermediate
Genistein	608.163	food_and_beverage
Piperine	166.471	food_and_beverage
Caffeine	79.8541	food_and_beverage
Nicotine	76.2476	food_and_beverage
Norharmane	44.7258	food_and_beverage
Daidzein	27.6468	food_and_beverage
Harman	22.9602	food_and_beverage
Cotinine	11.6392	food_and_beverage
Theophyllin	7.17099	food_and_beverage
2-Amino-3-methyl-imidazo[4,5-f]quinoline (IQ)	5.7066	food_and_beverage
5-Carboline	4.01582	food_and_beverage
Harmine	1.70831	food_and_beverage
7-Diethylamino-4-methylcoumarin	4.6947	dye
Didecyldimethylammonium	4037.95	biocide
Benzyldimethyldodecylammonium	3787.14	biocide
Benzyldimethyltetradecylammonium	2188.47	biocide
Benzyldimethylhexadecylammonium	697.719	biocide
Hexadecyltrimethylammonium	73.5031	biocide
Hexadecylpyridinium	37.4655	biocide
Dodecyltrimethylammonium	35.4227	biocide
Tetradecyltrimethylammonium	35.0505	biocide
Terbutryn	27.2665	biocide
Benzyldimethyldecylammonium	13.7968	biocide
Diuron	12.6938	biocide
Pentachlorophenol	7.96042	biocide
Carbendazim	7.32023	biocide
Triclosan	3.19379	biocide
